# There are cores, indicators, and differences – a high-throughput and quantitative PCR study of the *Ambrosia artemisiifolia* L. leaf, root, and seed endophytic bacterial microbiomes within the European invasive range

**DOI:** 10.64898/2026.10.23.761399

**Authors:** Tomasz Grzyb, Michal Hrabovský, Barbara Tokarska-Guzik, Justyna Szulc

**Affiliations:** Department of Environmental Biotechnology, Faculty of Biotechnology and Food Sciences, Lodz University of Technology, Wolczanska 171/173, 90-530 Lodz, Poland; Department of Botany, Faculty of Natural Sciences, Comenius University, Révová 39, 811 02 Bratislava, Slovakia; Institute of Biology, Biotechnology and Environmental Protection, Faculty of Natural Sciences, University of Silesia in Katowice, Jagiellońska 28, 40-032 Katowice, Poland

**Keywords:** Ambrosia artemisiifolia, endophytes, endophytic bacteria, core microbiome, seed microbiome, invasive plants

## Abstract

**Background and aims:** *Ambrosia artemisiifolia* L. is among the most harmful invasive plants in Europe, a major agricultural weed and a source of severe allergenic pollen. Endophytes may affect invasion, but this species’ endophytic bacteria were profiled by high-throughput sequencing only in a single study from China. We aimed to characterize the leaf, root, and seed endobacteriome and test whether tissue type, habitat, or region shape its composition within the European invasive range.

**Methods:** Plants were sampled from six sites in Poland and Slovakia across three habitat types. 16S rRNA gene amplicons from surface-sterilized tissues and soil were sequenced and bacterial load quantified by qPCR. Analyses included alpha and beta diversity, core microbiome, indicator analysis, differential abundance, and functional prediction.

**Results:** Tissue type, not region or habitat, structured communities. *Gammaproteobacteria* exceeded *Alphaproteobacteria* in most plant tissue samples, but in soil the reverse was true. Mean bacterial load in plant tissues ranged from 1.73-3.49 × 10^8^ 16S rRNA gene copies g dry weight^-1^. The pan-tissue core (80% prevalence) contained 13 genera, 9 of them absent from the soil core. Seeds had significantly lower alpha diversity, the smallest core and no seed-exclusive predicted functional indicators. Leaves and roots differed significantly in taxonomic composition but not in predicted functions.

**Conclusion:** Tissues shared a core that overlapped only partly with the soil core. Seeds carried a reduced subset of the endobacteriome that, in this annual invader, may pass across generations. Further studies should compare these communities with native-range populations and test the enhanced mutualism and pathogen spillback hypotheses.
