## Supplementary File S1 for "There are cores, indicators, and differences – a high-throughput and quantitative PCR study of the *Ambrosia artemisiifolia* L. leaf, root, and seed endophytic bacterial microbiomes within the European invasive range": absolute_abundance_Class.csv

SampleID	sample.type	site	region	Abditibacteriia	Acidimicrobiia	Actinomycetes	Alphaproteobacteria	Anaerolineae	Babeliae	Bacilli	Bacteriovoracia	Bacteroidia	Bdellovibrionia	Binatia	Blastocatellia	Bradymonadia	CADDZG01	Campylobacteria	Chlamydiia	Chloroflexia	Clostridia	Dehalococcoidia	Desulfitobacteriia	Desulfobulbia	Desulfovibrionia	Desulfuromonadia	Entotheonellia	FAC87	Gammaproteobacteria	Gemmatimonadetes	Holophagae	Kapaibacteriia	Limnocylindria	Myxococcia	Nitriliruptoria	Nitrospiria	Polyangia	Rhodothermia	Rubrobacteria	Saccharimonadia	Terriglobia	Thermoanaerobaculia	Thermoleophilia	UBA1018	UBA2361	UBA4738	UBA6077	Unknown
L1	leaf	maize_field	Podkarpacie	0	3632729.2450119	12775653.3081458	30728223.5220273	0	44437.054984855	10931515.5262743	0	1655280.29818585	0	1110926.37462138	133311.164954565	0	0	0	0	0	122201.901208351	2032995.26555712	0	0	0	0	0	0	83297259.5691108	1488641.34199264	0	111092.637462138	288840.857401558	444370.54984855	99983.3737159238	699883.616011467	155529.692446993	377714.967371268	0	1944121.15558741	1377548.70453051	1210909.7483373	44437.054984855	0	33327.7912386413	77764.8462234963	0	9598403.87672869
L2	leaf	dry_meadow	Podkarpacie	153869.398967575	4298085.21116094	10206670.1315158	36405499.7957283	0	0	11704332.2814669	0	697541.275319675	338512.677728666	605219.63593913	143611.439036404	82063.6794493736	0	0	0	0	0	2441394.46361886	0	30773.8797935151	0	0	20515.9198623434	0	30845685.5130333	1220697.23180943	0	92321.6393805453	0	0	215417.158554606	348770.637659838	553929.836283272	276964.918141636	0	1938754.42699145	1907980.54719794	1682305.42871216	215417.158554606	0	51289.7996558585	0	225675.118485777	2000302.18657848
L3	leaf	maize_field	Bratislavsky kraj	0	232589.050737348	724660.261203551	1772764.67108873	0	0	2922626.79067149	0	138826.589658855	0	63235.1481692166	8722.08940265057	0	0	0	0	14536.8156710843	12356.2933204216	169353.902568132	0	0	0	0	0	0	6417277.27800015	117021.366152228	0	0	0	0	0	37068.8799612649	12356.2933204216	50152.0140652408	0	64688.829736325	58147.2626843371	74137.7599225298	21805.2235066264	0	0	0	9448.93018620478	176622.310403674
L4	leaf	dry_meadow	Bratislavsky kraj	0	29895783.800768	41321921.0649358	170139879.536308	0	0	48600213.9797825	0	14165279.7590026	939134.569657632	2504358.85242035	1173918.21207204	0	0	0	508697.891897884	0	469567.284828816	12600055.4762399	0	0	0	195653.03534534	0	430436.677759748	118487478.205138	8060905.05622801	0	939134.569657632	743481.534312292	1213048.81914111	0	2817403.7089729	1604354.88983179	743481.534312292	313044.856552544	19917478.9981556	4969587.09777164	11582659.6924441	1486963.06862458	0	469567.284828816	0	743481.534312292	6417419.55932715
L5	leaf	roadside	Silesia	0	6401834.8303252	18162394.0234146	55918902.3198374	0	0	70686074.0370732	102265.732113821	3456581.74544715	224984.610650406	1983955.20300813	102265.732113821	0	593141.246260163	143172.02495935	0	0	163625.171382114	4254254.45593496	0	0	0	0	0	0	137526956.546667	2454377.57073171	0	0	184078.317804878	0	0	654500.685528455	797672.710487805	797672.710487805	0	3804285.23463415	1533985.98170732	3313409.72048781	224984.610650406	61359.4392682927	0	0	470422.367723577	7138148.10154472
L6	leaf	roadside	Silesia	0	747931.22456358	2808456.98230165	6008215.73109684	0	0	5178556.9223922	0	532467.593646257	0	128782.85985863	0	0	0	0	12382.967294099	0	29719.1215058376	425974.074917006	0	0	0	0	0	0	24089824.5739402	175838.135576206	0	61914.836470495	0	0	0	143642.420611548	12382.967294099	59438.2430116752	0	522561.219810978	180791.322493845	133736.046776269	44578.6822587564	0	0	0	32195.7149646574	262518.906634899
K1	root	maize_field	Podkarpacie	0	423557.764723603	7491677.96354873	49768037.3550233	0	0	7174009.64000602	0	0	0	0	0	0	0	0	0	0	0	0	0	0	0	0	0	0	575191444.494653	0	0	0	0	0	0	105889.441180901	0	0	0	2726653.11040819	0	0	344140.683837927	0	0	0	0	46988439.5240247
K2	root	dry_meadow	Podkarpacie	0	1772209.82454036	8450101.91701127	15913930.5403653	0	0	4422819.3012442	0	606147.128393514	0	452041.92625957	133557.841849418	0	56505.2407824462	0	0	0	143831.521991681	719157.609958406	0	0	0	0	0	0	42034762.3020688	143831.521991681	0	20547.3602845259	0	0	0	190063.082631865	113010.481564892	164378.882276207	0	601010.288322382	359578.804979203	333894.604623546	431494.565975044	0	0	92463.1212803665	107873.641493761	2203704.3905154
K3	root	maize_field	Bratislavsky kraj	0	192245.782849003	45923672.6069698	5936549.77437721	0	0	9339300.13080456	0	165331.373250142	30759.3252558405	42294.0722267806	0	0	0	0	0	0	96122.8914245014	353732.240442165	0	0	0	0	0	0	11915393.6209812	65363.566168661	0	0	0	0	0	57673.7348547009	0	0	0	173021.204564103	169176.288907123	80743.2287965812	0	0	0	0	0	184555.951535043
K4	root	dry_meadow	Bratislavsky kraj	0	5696972.77871758	236564459.811338	127341350.553794	326875.487303468	0	4436167.32768992	0	17651276.3143873	0	0	0	0	0	23161463.10036	0	0	17371097.32527	0	0	3408844.36759331	466964.981862097	0	0	0	417560086.781087	373571.985489678	373571.985489678	0	0	0	373571.985489678	0	6724295.7388142	0	0	9572782.12817299	373571.985489678	0	1400894.94558629	0	0	0	0	15876809.3833113
K5	root	roadside	Silesia	0	670024.484111439	16254977.5528953	18760685.5551203	18356.8351811353	0	5745689.41169535	0	2551600.09017781	0	0	0	0	0	2478172.74945327	0	0	2358853.32077589	201925.186992488	0	339601.450851003	0	0	0	0	110985425.505144	183568.351811353	0	0	0	0	0	0	431385.62675668	0	0	1101410.11086812	201925.186992488	146854.681449082	137676.263858515	0	0	0	0	2542421.67258724
K6	root	roadside	Silesia	0	702943.432603067	20661515.8940116	44285436.2539932	0	0	15904095.1626444	0	2234355.91077403	0	100420.490371867	0	0	0	2749010.92392985	0	0	3652795.33727665	640180.62612065	0	464444.767969883	25105.1225929667	0	0	0	98638026.6677661	100420.490371867	100420.490371867	0	0	0	0	0	552312.697045267	0	0	1104625.39409053	401681.961487467	577417.819638234	0	0	0	0	0	2535617.38188963
N1	seed	maize_field	Podkarpacie	0	97752.7068861471	16000574.6534693	16628249.9292646	0	0	11092359.7919228	0	5355819.3614989	0	0	0	0	0	0	0	0	0	0	0	0	0	0	0	0	76468341.181516	0	0	0	0	0	92607.8275763499	0	0	0	0	61738.5517175666	0	0	0	0	0	0	0	36014.1551685805
N2	seed	dry_meadow	Podkarpacie	0	27335.4927811009	3521308.47916545	4398529.29295896	0	0	2539715.7838441	0	1069811.78566036	0	0	0	8697.65679398664	0	0	0	0	0	0	0	0	0	0	0	0	19328678.4410366	6212.61199570474	0	0	0	0	0	0	0	0	0	14910.2687896914	0	0	0	0	0	0	0	24850.447982819
N3	seed	maize_field	Bratislavsky kraj	0	393011.93306894	3093384.24738133	3828696.89634903	0	0	1385050.1189607	0	142625.298291148	0	63389.0214627322	0	0	0	0	0	0	0	269403.341216612	0	0	0	9508.35321940984	0	0	6497374.69993005	88744.6300478251	0	0	0	0	0	0	0	0	0	310606.205167388	142625.298291148	202844.868680743	0	0	0	0	0	269403.341216612
N4	seed	dry_meadow	Bratislavsky kraj	0	0	333712.937915799	614031.80576507	0	0	1681913.20709563	0	0	0	0	0	0	0	0	0	0	0	0	0	0	0	0	0	0	391218351.377449	0	0	0	0	0	0	0	0	0	0	0	0	0	0	0	0	0	0	0
N5	seed	roadside	Silesia	0	0	16116043.8832832	11162891.8646511	0	0	34428066.4940387	0	0	0	0	0	0	0	0	0	0	0	0	0	0	0	0	0	0	236250711.430567	0	0	0	0	0	0	0	0	0	0	0	0	0	0	0	0	0	0	73199.290915745
G1	soil	maize_field	Podkarpacie	46073.8358978145	1026788.34286558	17547549.5005105	42289199.3776369	0	0	2007502.84983335	78983.7186819678	783255.210262847	454156.382421315	730599.397808202	559468.007330605	0	0	0	0	0	0	1118936.01466121	0	0	0	0	0	0	5759229.48722682	1546764.4908552	0	131639.531136613	78983.7186819678	0	131639.531136613	454156.382421315	0	0	210623.249818581	59237.7890114758	460738.358978145	302770.92161421	664779.632239895	0	0	0	223787.202932242	1336141.24103662
G2	soil	dry_meadow	Podkarpacie	0	202815005.641628	370239473.386059	1887949079.362	0	0	11910277.1769413	0	92559868.3465149	7486459.93979164	6125285.40528407	0	0	0	0	0	0	5104404.50440339	31647307.927301	4423817.23714961	0	0	30626427.0264204	0	0	291971937.651874	42196410.5697347	0	8167047.20704543	0	0	2722349.06901514	7486459.93979164	22799673.4530018	0	0	0	30286133.3927935	8167047.20704543	30626427.0264204	0	0	2722349.06901514	14972919.8795833	42196410.5697347
G3	soil	maize_field	Bratislavsky kraj	0	23431718.057741	51259760.4269049	50730360.1171524	0	0	27920111.9882513	0	3751836.97781118	0	9160927.09919539	368278.476349564	0	0	0	0	414313.285893259	2232688.26286923	2831140.78693727	759574.357470975	0	0	0	299226.26203402	0	57382390.0962164	1542166.1197138	0	0	0	0	0	4626498.35914139	2716053.76307803	782591.762242822	207156.642946629	1242939.85767978	3475628.120549	0	2923210.40602466	0	0	460348.095436954	0	575435.119296193
G4	soil	dry_meadow	Bratislavsky kraj	474352.641682479	116572161.693469	105899227.255614	381142347.591872	0	0	371180942.11654	0	54906318.274747	0	53839024.8309614	5573643.53976913	0	0	0	0	711528.962523719	0	80047008.2839184	0	0	0	0	0	0	127126507.970904	69492662.0064832	0	3201880.33135674	5455055.37934851	0	0	23480455.7632827	6166584.34187223	25259278.169592	1541646.08546806	2608939.52925364	12807521.3254269	9012700.19196711	13637638.4483713	0	0	7471054.10649905	2134586.88757116	19804222.7902435
G5	soil	roadside	Silesia	507860.165800657	30725540.0309398	22684420.739096	285671343.26287	296251.763383717	465538.485317269	338573.443867105	0	16039916.9032041	3597342.84108799	0	211608.402416941	0	0	0	0	338573.443867105	0	23742462.7511807	0	0	0	0	0	0	77067780.1602497	10792028.523264	0	592503.526767433	1058042.0120847	1904475.62175246	0	423216.804833881	6432895.43347499	0	0	24927469.8047156	13881511.1985513	47357960.4609113	1565902.17788536	0	0	0	423216.804833881	8548979.4576444
G6	soil	roadside	Silesia	353549.035247866	78016487.1113624	36179851.2736983	449714372.835285	707098.070495731	0	0	0	23334236.3263591	4772911.97584619	5067536.17188608	1767745.17623933	0	0	0	0	0	0	31760488.3330999	0	0	0	0	0	1001722.26653562	83260797.8008724	11254644.2887237	0	4301513.26218237	0	0	0	1885594.85465528	7129905.54416529	0	0	37535122.5754817	8544101.68515676	13611637.8570428	5362160.36792596	1237421.62336753	1060647.1057436	0	3653340.03089461	9840448.14773226
