## Supplementary File S1 for "There are cores, indicators, and differences – a high-throughput and quantitative PCR study of the *Ambrosia artemisiifolia* L. leaf, root, and seed endophytic bacterial microbiomes within the European invasive range": absolute_abundance_Phylum.csv

SampleID	sample.type	site	region	Acidobacteriota	Actinomycetota	Armatimonadota	Babelota	Bacillota	Bacteroidota	Bacteroidota_A	Bdellovibrionota	Bdellovibrionota_B	Campylobacterota	Chlamydiota	Chloroflexota	Desulfobacterota	Desulfobacterota_B	Desulfobacterota_I	Gemmatimonadota	Myxococcota	Nitrospirota	Patescibacteriota	Pseudomonadota	Tectomicrobia	Unknown
L1	leaf	maize_field	Podkarpacie	2721769.61782237	16630567.828082	0	44437.054984855	11053717.4274827	1655280.29818585	488807.604833405	0	33327.7912386413	0	0	2321836.12295868	0	1110926.37462138	0	1488641.34199264	599900.242295543	699883.616011467	1944121.15558741	114247668.366062	0	9376218.60180441
L2	leaf	dry_meadow	Podkarpacie	3733897.4149465	14935589.659786	153869.398967575	0	11704332.2814669	697541.275319675	369286.557522181	338512.677728666	51289.7996558585	0	0	2667069.58210464	30773.8797935151	605219.63593913	0	1220697.23180943	635993.515732645	348770.637659838	1938754.42699145	67487118.3871786	20515.9198623434	1764369.10816153
L3	leaf	maize_field	Bratislavsky kraj	141007.112009517	1003767.12208837	0	0	2934983.08399192	138826.589658855	50152.0140652408	0	0	0	0	193339.648425421	0	63235.1481692166	0	117021.366152228	12356.2933204216	37068.8799612649	64688.829736325	8190041.94908888	0	151909.723762831
L4	leaf	dry_meadow	Bratislavsky kraj	17726165.0022878	73017712.7908809	0	0	49069781.2646113	14165279.7590026	1682616.10396992	1369571.24741738	469567.284828816	0	508697.891897884	14087018.5448645	195653.03534534	2504358.85242035	0	8060905.05622801	2817403.7089729	2817403.7089729	19917478.9981556	289253447.454551	0	5791329.84622206
L5	leaf	roadside	Silesia	4949661.43430894	25852777.078374	0	0	70951964.9405691	3456581.74544715	797672.710487805	388609.78203252	0	143172.02495935	0	4908755.14146341	0	1983955.20300813	0	2454377.57073171	797672.710487805	654500.685528455	3804285.23463415	193773109.209268	0	6238209.65894309
L6	leaf	roadside	Silesia	314527.369270115	3600966.88912399	0	0	5208276.04389804	532467.593646257	121353.07948217	0	0	0	12382.967294099	458169.789881663	0	128782.85985863	0	175838.135576206	12382.967294099	143642.420611548	522561.219810978	30112899.86579	0	247659.34588198
K1	root	maize_field	Podkarpacie	0	8259376.41211026	0	0	7174009.64000602	0	0	0	0	0	0	0	0	0	0	0	0	105889.441180901	2726653.11040819	625568346.136466	0	46379575.2372345
K2	root	dry_meadow	Podkarpacie	827031.251452167	10802774.6695895	0	0	4566650.82323588	606147.128393514	184926.242560733	0	0	0	0	827031.251452167	0	452041.92625957	0	143831.521991681	113010.481564892	190063.082631865	601010.288322382	58328819.0076979	0	1823578.22525167
K3	root	maize_field	Bratislavsky kraj	249919.517703704	46115918.3898188	0	0	9466182.3474849	165331.373250142	0	30759.3252558405	0	0	0	353732.240442165	0	42294.0722267806	0	65363.566168661	0	57673.7348547009	173021.204564103	17851943.3953584	0	153796.626279202
K4	root	dry_meadow	Bratislavsky kraj	747143.970979355	244035899.521132	0	0	21807264.6529599	17651276.3143873	0	0	0	23161463.10036	0	326875.487303468	3408844.36759331	0	466964.981862097	373571.985489678	6724295.7388142	0	9572782.12817299	544901437.334881	0	15876809.3833113
K5	root	roadside	Silesia	348779.868441571	17062678.3008653	0	0	8104542.73247124	2551600.09017781	0	0	0	2478172.74945327	0	220282.022173624	339601.450851003	0	0	183568.351811353	431385.62675668	0	1101410.11086812	129746111.060264	0	2542421.67258724
K6	root	roadside	Silesia	1079520.27149757	21364459.3266146	0	0	19556890.499921	2234355.91077403	0	0	0	2749010.92392985	0	640180.62612065	464444.767969883	100420.490371867	25105.1225929667	100420.490371867	552312.697045267	0	1104625.39409053	142923462.921759	0	2535617.38188963
N1	seed	maize_field	Podkarpacie	0	16190935.1879318	0	0	11092359.7919228	5355819.3614989	0	0	0	0	0	0	0	0	0	0	0	0	61738.5517175666	93096591.1107806	0	36014.1551685805
N2	seed	dry_meadow	Podkarpacie	0	3548643.97194655	0	0	2539715.7838441	1069811.78566036	0	0	0	0	0	0	0	0	0	6212.61199570474	8697.65679398664	0	14910.2687896914	23727207.7339955	0	24850.447982819
N3	seed	maize_field	Bratislavsky kraj	345470.166971891	3486396.18045027	0	0	1385050.1189607	142625.298291148	0	0	0	0	0	269403.341216612	9508.35321940984	63389.0214627322	0	88744.6300478251	0	0	310606.205167388	10326071.5962791	0	269403.341216612
N4	seed	dry_meadow	Bratislavsky kraj	0	333712.937915799	0	0	1681913.20709563	0	0	0	0	0	0	0	0	0	0	0	0	0	0	391832383.183214	0	0
N5	seed	roadside	Silesia	0	16116043.8832832	0	0	34428066.4940387	0	0	0	0	0	0	0	0	0	0	0	0	0	0	247413603.295218	0	73199.290915745
G1	soil	maize_field	Podkarpacie	1322977.28792296	19581380.2565712	46073.8358978145	0	2178634.24031094	783255.210262847	131639.531136613	533140.101103282	0	0	0	1421706.93627542	0	730599.397808202	0	1546764.4908552	0	454156.382421315	59237.7890114758	48653970.7080921	0	559468.007330605
G2	soil	dry_meadow	Podkarpacie	38453180.5998389	609125604.192138	0	0	21438498.9184943	92559868.3465149	8167047.20704543	7486459.93979164	0	0	0	46620227.8068843	30626427.0264204	6125285.40528407	0	42196410.5697347	22799673.4530018	7486459.93979164	0	2203060984.1005	0	19056443.483106
G3	soil	maize_field	Bratislavsky kraj	3843906.59689857	78282193.6290541	0	0	30912374.6085915	3751836.97781118	782591.762242822	0	0	0	0	3245454.07283053	0	9160927.09919539	0	1542166.1197138	2716053.76307803	4626498.35914139	1242939.85767978	108112750.213369	299226.26203402	575435.119296193
G4	soil	dry_meadow	Bratislavsky kraj	27393865.0571632	249509489.524984	474352.641682479	0	371180942.11654	54906318.274747	28461158.5009488	0	0	0	0	88348179.5133618	0	53839024.8309614	0	69492662.0064832	6166584.34187223	23480455.7632827	2608939.52925364	508268855.562777	0	15416460.8546806
G5	soil	roadside	Silesia	61451080.0618795	54975862.9479211	507860.165800657	465538.485317269	338573.443867105	16039916.9032041	592503.526767433	3597342.84108799	0	0	0	25858546.7753501	0	0	0	10792028.523264	8337371.05522745	423216.804833881	24927469.8047156	362739123.423119	0	8548979.4576444
G6	soil	roadside	Silesia	23923484.7184389	119853122.949026	353549.035247866	0	0	23334236.3263591	4301513.26218237	7012055.86574934	1060647.1057436	0	0	36120926.4344903	0	5067536.17188608	0	11254644.2887237	7129905.54416529	1885594.85465528	37535122.5754817	532975170.636158	0	9545823.95169237
