## Supplementary File S1 for "There are cores, indicators, and differences – a high-throughput and quantitative PCR study of the *Ambrosia artemisiifolia* L. leaf, root, and seed endophytic bacterial microbiomes within the European invasive range": relative_abundance_Class.csv

SampleID	sample.type	site	region	Abditibacteriia	Acidimicrobiia	Actinomycetes	Alphaproteobacteria	Anaerolineae	Babeliae	Bacilli	Bacteriovoracia	Bacteroidia	Bdellovibrionia	Binatia	Blastocatellia	Bradymonadia	CADDZG01	Campylobacteria	Chlamydiia	Chloroflexia	Clostridia	Dehalococcoidia	Desulfitobacteriia	Desulfobulbia	Desulfovibrionia	Desulfuromonadia	Entotheonellia	FAC87	Gammaproteobacteria	Gemmatimonadetes	Holophagae	Kapaibacteriia	Limnocylindria	Myxococcia	Nitriliruptoria	Nitrospiria	Polyangia	Rhodothermia	Rubrobacteria	Saccharimonadia	Terriglobia	Thermoanaerobaculia	Thermoleophilia	UBA1018	UBA2361	UBA4738	UBA6077	Unknown
L1	leaf	maize_field	Podkarpacie	0	2.20945945945946	7.77027027027027	18.6891891891892	0	0.027027027027027	6.64864864864865	0	1.00675675675676	0	0.675675675675676	0.0810810810810811	0	0	0	0	0	0.0743243243243243	1.23648648648649	0	0	0	0	0	0	50.6621621621622	0.905405405405405	0	0.0675675675675676	0.175675675675676	0.27027027027027	0.0608108108108108	0.425675675675676	0.0945945945945946	0.22972972972973	0	1.18243243243243	0.837837837837838	0.736486486486487	0.027027027027027	0	0.0202702702702703	0.0472972972972973	0	5.83783783783784
L2	leaf	dry_meadow	Podkarpacie	0.141549495140134	3.95394923091441	9.38944984429556	33.4906105501557	0	0	10.7671982636595	0	0.641691044635274	0.311408889308295	0.556761347551194	0.132112862130792	0.0754930640747381	0	0	0	0	0	2.24591865622346	0	0.0283098990280268	0	0	0.0188732660186845	0	28.3759554590922	1.12295932811173	0	0.0849296970840804	0	0	0.198169293196188	0.320845522317637	0.509578182504482	0.254789091252241	0	1.78352363876569	1.75521373973766	1.54760781353213	0.198169293196188	0	0.0471831650467113	0	0.20760592620553	1.84014343682174
L3	leaf	maize_field	Bratislavsky kraj	0	1.77570612063703	5.53243438210976	13.5342100882304	0	0	22.3128572221297	0	1.05987459075523	0	0.482770101548194	0.0665889795238888	0	0	0	0	0.110981632539815	0.0943343876588425	1.29293601908884	0	0	0	0	0	0	48.9928416847012	0.893402141945508	0	0	0	0	0	0.283003162976527	0.0943343876588425	0.382886632262361	0	0.493868264802175	0.443926530159259	0.566006325953055	0.166472448809722	0	0	0	0.0721380611508795	1.34842683535875
L4	leaf	dry_meadow	Bratislavsky kraj	0	5.93813150940463	8.20767915436033	33.7944971242033	0	0	9.65334991450334	0	2.81361728586973	0.186538162599098	0.497435100264262	0.233172703248873	0	0	0	0.101041504741178	0	0.0932690812995492	2.50272034820457	0	0	0	0.0388621172081455	0	0.0854966578579201	23.5348981812529	1.60111922897559	0	0.186538162599098	0.147676045390953	0.240945126690502	0	0.559614487797295	0.318669361106793	0.147676045390953	0.0621793875330328	3.95616353178921	0.987097777086896	2.30063733872221	0.295352090781906	0	0.0932690812995492	0	0.147676045390953	1.27467744442717
L5	leaf	roadside	Silesia	0	1.99337663991848	5.65533053114253	17.4117946758375	0	0	22.0099350401223	0.0318430773149917	1.07629601324672	0.0700547700929818	0.617755699910839	0.0318430773149917	0	0.184689848426952	0.0445803082409884	0	0	0.0509489237039868	1.32467201630366	0	0	0	0	0	0	42.8225703732009	0.764233855559801	0	0	0.0573175391669851	0	0	0.203795694815947	0.248376003056935	0.248376003056935	0	1.18456247611769	0.477646159724876	1.03171570500573	0.0700547700929818	0.019105846388995	0	0	0.146478155648962	2.22264679658642
L6	leaf	roadside	Silesia	0	1.79826128379183	6.7524115755627	14.4456353459569	0	0	12.4508753126116	0	1.28021912587829	0	0.309634393235679	0	0	0	0	0.029772537811123	0	0.0714540907466952	1.02417530070263	0	0	0	0	0	0	57.9194950577587	0.422770036917947	0	0.148862689055615	0	0	0	0.345361438609027	0.029772537811123	0.14290818149339	0	1.25640109562939	0.434679052042396	0.321543408360129	0.107181136120043	0	0	0	0.0774085983089199	0.631177801595808
K1	root	maize_field	Podkarpacie	0	0.061366164231197	1.0854140298393	7.21052429716565	0	0	1.0393894066659	0	0	0	0	0	0	0	0	0	0	0	0	0	0	0	0	0	0	83.3352510259656	0	0	0	0	0	0	0.0153415410577993	0	0	0	0.395044682238331	0	0	0.0498600084378476	0	0	0	0	6.80780884439842
K2	root	dry_meadow	Podkarpacie	0	2.23012281835811	10.6334841628959	20.0258564964447	0	0	5.56561085972851	0	0.762766645119586	0	0.568842921784098	0.168067226890756	0	0.0711053652230123	0	0	0	0.180995475113122	0.904977375565611	0	0	0	0	0	0	52.89592760181	0.180995475113122	0	0.0258564964447317	0	0	0	0.239172592113769	0.142210730446025	0.206851971557854	0	0.756302521008403	0.452488687782805	0.420168067226891	0.542986425339366	0	0	0.116354234001293	0.135746606334842	2.77310924369748
K3	root	maize_field	Bratislavsky kraj	0	0.257267815796244	61.4561358374067	7.94443015178801	0	0	12.4980704913815	0	0.22125032158477	0.041162850527399	0.0565989194751737	0	0	0	0	0	0	0.128633907898122	0.473372781065089	0	0	0	0	0	0	15.9454592230512	0.0874710573707229	0	0	0	0	0	0.0771803447388732	0	0	0	0.23154103421662	0.226395677900695	0.108052482634422	0	0	0	0	0	0.246977103164394
K4	root	dry_meadow	Bratislavsky kraj	0	0.640789957455749	26.6085403645149	14.3232312621461	0.0367666369031987	0	0.498975786543411	0	1.98539839277273	0	0	0	0	0	2.60517884342665	0	0	1.95388413256999	0	0	0.383423499133358	0.0525237670045696	0	0	0	46.9667524554861	0.0420190136036557	0.0420190136036557	0	0	0	0.0420190136036557	0	0.756342244865802	0	0	1.07673722359368	0.0420190136036557	0	0.157571301013709	0	0	0	0	1.78580807815537
K5	root	roadside	Silesia	0	0.405803546611818	9.84490521985658	11.3624993051309	0.0111179053866252	0	3.47990438601367	0	1.5453888487409	0	0	0	0	0	1.5009172271944	0	0	1.42865084218133	0.122296959252877	0	0.205681249652565	0	0	0	0	67.2188559675357	0.111179053866252	0	0	0	0	0	0	0.261270776585691	0	0	0.66707432319751	0.122296959252877	0.0889432430930013	0.0833842903996887	0	0	0	0	1.53982989604758
K6	root	roadside	Silesia	0	0.359689125826964	10.5722910912711	22.6604149270987	0	0	8.13796647183506	0	1.14329757852142	0	0.0513841608324234	0	0	0	1.40664140278759	0	0	1.8690988502794	0.327574025306699	0	0.237651743849958	0.0128460402081059	0	0	0	50.4720919776479	0.0513841608324234	0.0513841608324234	0	0	0	0	0	0.282612884578329	0	0	0.565225769156657	0.205536643329694	0.295458924786435	0	0	0	0	0	1.29745006101869
N1	seed	maize_field	Podkarpacie	0	0.0776841933109821	12.7156758524818	13.2144901463734	0	0	8.81511161991986	0	4.25627606509118	0	0	0	0	0	0	0	0	0	0	0	0	0	0	0	0	60.769482377954	0	0	0	0	0	0.0735955515577725	0	0	0	0	0.049063701038515	0	0	0	0	0	0	0	0.0286204922724671
N2	seed	dry_meadow	Podkarpacie	0	0.0883498654672503	11.3810690333722	14.2162965342757	0	0	8.20850568250271	0	3.45769246215011	0	0	0	0.0281113208304887	0	0	0	0	0	0	0	0	0	0	0	0	62.4713866912975	0.0200795148789205	0	0	0	0	0	0	0	0	0	0.0481908357094093	0	0	0	0	0	0	0	0.0803180595156821
N3	seed	maize_field	Bratislavsky kraj	0	2.3538344722855	18.5269552012149	22.9309035687168	0	0	8.2953682611997	0	0.854214123006834	0	0.379650721336371	0	0	0	0	0	0	0	1.61351556567957	0	0	0	0.0569476082004556	0	0	38.914198936978	0.531511009870919	0	0	0	0	0	0	0	0	0	1.86028853454822	0.854214123006834	1.21488230827639	0	0	0	0	0	1.61351556567957
N4	seed	dry_meadow	Bratislavsky kraj	0	0	0.0847314014573801	0.155905778681579	0	0	0.427046263345196	0	0	0	0	0	0	0	0	0	0	0	0	0	0	0	0	0	0	99.3323165565158	0	0	0	0	0	0	0	0	0	0	0	0	0	0	0	0	0	0	0
N5	seed	roadside	Silesia	0	0	5.40750747062917	3.74554832371362	0	0	11.5518441196938	0	0	0	0	0	0	0	0	0	0	0	0	0	0	0	0	0	0	79.2705391133489	0	0	0	0	0	0	0	0	0	0	0	0	0	0	0	0	0	0	0.0245609726145155
G1	soil	maize_field	Podkarpacie	0.0590667454223272	1.31634461226901	22.4959918994178	54.2148341912075	0	0	2.57362247911569	0.101257277866847	1.00413467217956	0.582229347734368	0.936629820268332	0.717239051556831	0	0	0	0	0	0	1.43447810311366	0	0	0	0	0	0	7.3833431777909	1.98295502489241	0	0.168762129778078	0.101257277866847	0	0.168762129778078	0.582229347734368	0	0	0.270019407644924	0.075942958400135	0.590667454223272	0.388152898489579	0.852248755379293	0	0	0	0.286895620622732	1.71293561724749
G2	soil	dry_meadow	Podkarpacie	0	6.42795513373598	11.7342536669543	59.8360655737705	0	0	0.377480586712683	0	2.93356341673857	0.237273511647972	0.194132873166523	0	0	0	0	0	0	0.161777394305436	1.0030198446937	0.140207075064711	0	0	0.970664365832614	0	0	9.25366695427092	1.33735979292494	0	0.258843830888697	0	0	0.0862812769628991	0.237273511647972	0.72260569456428	0	0	0	0.959879206212252	0.258843830888697	0.970664365832614	0	0	0.0862812769628991	0.474547023295945	1.33735979292494
G3	soil	maize_field	Bratislavsky kraj	0	9.40676399926077	20.5784513029015	20.365921271484	0	0	11.2086490482351	0	1.50619109221955	0	3.67769358713731	0.147846978377379	0	0	0	0	0.166327850674552	0.896322306412863	1.1365736462761	0.304934392903345	0	0	0	0.120125669931621	0	23.0364073184254	0.619109221955276	0	0	0	0	0	1.85732766586583	1.09037146553317	0.314174829051931	0.0831639253372759	0.498983552023656	1.39530585843652	0	1.17353539087045	0	0	0.184808722971724	0	0.231010903714655
G4	soil	dry_meadow	Bratislavsky kraj	0.0316330565440886	7.77382364570977	7.06207987346777	25.4171609331752	0	0	24.7528667457493	0	3.66152629497825	0	3.59035191775405	0.371688414393041	0	0	0	0	0.0474495848161329	0	5.33807829181495	0	0	0	0	0	0	8.47765915381574	4.63424278370898	0	0.213523131672598	0.363780150257019	0	0	1.56583629893238	0.411229735073151	1.68446026097272	0.102807433768288	0.173981810992487	0.854092526690391	0.601028074337683	0.909450375642546	0	0	0.498220640569395	0.142348754448399	1.3206801107157
G5	soil	roadside	Silesia	0.0876232201533406	5.30120481927711	3.91383716684921	49.2880613362541	0.0511135450894487	0.0803212851405622	0.0584154801022271	0	2.76743336984301	0.620664476086163	0	0.0365096750638919	0	0	0	0	0.0584154801022271	0	4.09638554216868	0	0	0	0	0	0	13.2968236582694	1.86199342825849	0	0.102227090178897	0.18254837531946	0.328587075575027	0	0.0730193501277839	1.10989412194231	0	0	4.30083972252647	2.39503468419131	8.17086527929901	0.2701715954728	0	0	0	0.0730193501277839	1.47499087258123
G6	soil	roadside	Silesia	0.0430446947413731	9.498529306263	4.40490709520052	54.7528517110266	0.0860893894827462	0	0	0	2.84094985293063	0.581103379008537	0.616973957959681	0.215223473706866	0	0	0	0	0	0	3.86684841093335	0	0	0	0	0	0.121959968433891	10.1370256115934	1.37025611593371	0	0.523710452686706	0	0	0	0.229571705287323	0.868068010617691	0	0	4.56991175837578	1.04024678958318	1.65722074754287	0.652844536910826	0.150656431594806	0.129134084224119	0	0.444795178994189	1.19807733696822
