## Supplementary File S1 for "There are cores, indicators, and differences – a high-throughput and quantitative PCR study of the *Ambrosia artemisiifolia* L. leaf, root, and seed endophytic bacterial microbiomes within the European invasive range": relative_abundance_Phylum.csv

SampleID	sample.type	site	region	Acidobacteriota	Actinomycetota	Armatimonadota	Babelota	Bacillota	Bacteroidota	Bacteroidota_A	Bdellovibrionota	Bdellovibrionota_B	Campylobacterota	Chlamydiota	Chloroflexota	Desulfobacterota	Desulfobacterota_B	Desulfobacterota_I	Gemmatimonadota	Myxococcota	Nitrospirota	Patescibacteriota	Pseudomonadota	Tectomicrobia	Unknown
L1	leaf	maize_field	Podkarpacie	1.65540540540541	10.1148648648649	0	0.027027027027027	6.72297297297297	1.00675675675676	0.297297297297297	0	0.0202702702702703	0	0	1.41216216216216	0	0.675675675675676	0	0.905405405405405	0.364864864864865	0.425675675675676	1.18243243243243	69.4864864864865	0	5.7027027027027
L2	leaf	dry_meadow	Podkarpacie	3.43493441540059	13.7397376616023	0.141549495140134	0	10.7671982636595	0.641691044635274	0.339718788336322	0.311408889308295	0.0471831650467113	0	0	2.45352458242899	0.0283098990280268	0.556761347551194	0	1.12295932811173	0.58507124657922	0.320845522317637	1.78352363876569	62.0836085684628	0.0188732660186845	1.62310087760687
L3	leaf	maize_field	Bratislavsky kraj	1.0765218356362	7.6632817268742	0	0	22.4071916097886	1.05987459075523	0.382886632262361	0	0	0	0	1.47605571277953	0	0.482770101548194	0	0.893402141945508	0.0943343876588425	0.283003162976527	0.493868264802175	62.5270517729316	0	1.15975806004106
L4	leaf	dry_meadow	Bratislavsky kraj	3.52090781905798	14.5033421420799	0	0	9.74661899580289	2.81361728586973	0.334214207990051	0.272034820457018	0.0932690812995492	0	0.101041504741178	2.79807243898648	0.0388621172081455	0.497435100264262	0	1.60111922897559	0.559614487797295	0.559614487797295	3.95616353178921	57.4537540805223	0	1.15031866936111
L5	leaf	roadside	Silesia	1.5412049420456	8.04992994522991	0	0	22.0927270411413	1.07629601324672	0.248376003056935	0.121003693796969	0	0.0445803082409884	0	1.5284677111196	0	0.617755699910839	0	0.764233855559801	0.248376003056935	0.203795694815947	1.18456247611769	60.3362628964463	0	1.94242771621449
L6	leaf	roadside	Silesia	0.756222460402525	8.65785399547457	0	0	12.5223294033583	1.28021912587829	0.291770870549006	0	0	0	0.029772537811123	1.10158389901155	0	0.309634393235679	0	0.422770036917947	0.029772537811123	0.345361438609027	1.25640109562939	72.400857449089	0	0.59545075622246
K1	root	maize_field	Podkarpacie	0	1.19664020250834	0	0	1.0393894066659	0	0	0	0	0	0	0	0	0	0	0	0	0.0153415410577993	0.395044682238331	90.6339891842136	0	6.71959498331607
K2	root	dry_meadow	Podkarpacie	1.04072398190045	13.5940530058177	0	0	5.74660633484163	0.762766645119586	0.232708468002586	0	0	0	0	1.04072398190045	0	0.568842921784098	0	0.180995475113122	0.142210730446025	0.239172592113769	0.756302521008403	73.4001292824822	0	2.29476405946994
K3	root	maize_field	Bratislavsky kraj	0.334448160535117	61.713403653203	0	0	12.667867249807	0.22125032158477	0	0.041162850527399	0	0	0	0.473372781065089	0	0.0565989194751737	0	0.0874710573707229	0	0.0771803447388732	0.23154103421662	23.8898893748392	0	0.205814252636995
K4	root	dry_meadow	Bratislavsky kraj	0.0840380272073113	27.4489206365881	0	0	2.4528599191134	1.98539839277273	0	0	0	2.60517884342665	0	0.0367666369031987	0.383423499133358	0	0.0525237670045696	0.0420190136036557	0.756342244865802	0	1.07673722359368	61.2899837176322	0	1.78580807815537
K5	root	roadside	Silesia	0.211240202345878	10.3340930568681	0	0	4.90855522819501	1.5453888487409	0	0	0	1.5009172271944	0	0.133414864639502	0.205681249652565	0	0	0.111179053866252	0.261270776585691	0	0.66707432319751	78.5813552726666	0	1.53982989604758
K6	root	roadside	Silesia	0.552379728948552	10.9319802170981	0	0	10.0070653221145	1.14329757852142	0	0	0	1.40664140278759	0	0.327574025306699	0.237651743849958	0.0513841608324234	0.0128460402081059	0.0513841608324234	0.282612884578329	0	0.565225769156657	73.1325069047466	0	1.29745006101869
N1	seed	maize_field	Podkarpacie	0	12.8669555973506	0	0	8.81511161991986	4.25627606509118	0	0	0	0	0	0	0	0	0	0	0	0	0.049063701038515	73.9839725243274	0	0.0286204922724671
N2	seed	dry_meadow	Podkarpacie	0	11.4694188988394	0	0	8.20850568250271	3.45769246215011	0	0	0	0	0	0	0	0	0	0.0200795148789205	0.0281113208304887	0	0.0481908357094093	76.6876832255733	0	0.0803180595156821
N3	seed	maize_field	Bratislavsky kraj	2.06909643128322	20.8807896735004	0	0	8.2953682611997	0.854214123006834	0	0	0	0	0	1.61351556567957	0.0569476082004556	0.379650721336371	0	0.531511009870919	0	0	1.86028853454822	61.8451025056948	0	1.61351556567957
N4	seed	dry_meadow	Bratislavsky kraj	0	0.0847314014573801	0	0	0.427046263345196	0	0	0	0	0	0	0	0	0	0	0	0	0	0	99.4882223351974	0	0
N5	seed	roadside	Silesia	0	5.40750747062917	0	0	11.5518441196938	0	0	0	0	0	0	0	0	0	0	0	0	0	0	83.0160874370625	0	0.0245609726145155
G1	soil	maize_field	Podkarpacie	1.69605940426968	25.1033668044891	0.0590667454223272	0	2.79301324782719	1.00413467217956	0.168762129778078	0.683486625601215	0	0	0	1.82263100160324	0	0.936629820268332	0	1.98295502489241	0	0.582229347734368	0.075942958400135	62.3744831659776	0	0.717239051556831
G2	soil	dry_meadow	Podkarpacie	1.21872303710095	19.3054357204487	0	0	0.67946505608283	2.93356341673857	0.258843830888697	0.237273511647972	0	0	0	1.47756686798965	0.970664365832614	0.194132873166523	0	1.33735979292494	0.72260569456428	0.237273511647972	0	69.8231233822261	0	0.603968938740293
G3	soil	maize_field	Bratislavsky kraj	1.5431528368139	31.4267233413417	0	0	12.4099057475513	1.50619109221955	0.314174829051931	0	0	0	0	1.30290149695066	0	3.67769358713731	0	0.619109221955276	1.09037146553317	1.85732766586583	0.498983552023656	43.4023285899094	0.120125669931621	0.231010903714655
G4	soil	dry_meadow	Bratislavsky kraj	1.82680901542112	16.6389877421906	0.0316330565440886	0	24.7528667457493	3.66152629497825	1.89798339264531	0	0	0	0	5.8916567813365	0	3.59035191775405	0	4.63424278370898	0.411229735073151	1.56583629893238	0.173981810992487	33.8948200869909	0	1.02807433768288
G5	soil	roadside	Silesia	10.6024096385542	9.48521358159912	0.0876232201533406	0.0803212851405622	0.0584154801022271	2.76743336984301	0.102227090178897	0.620664476086163	0	0	0	4.46148229280759	0	0	0	1.86199342825849	1.43848119751734	0.0730193501277839	4.30083972252647	62.5848849945235	0	1.47499087258123
G6	soil	roadside	Silesia	2.91269101083292	14.5921515173255	0.0430446947413731	0	0	2.84094985293063	0.523710452686706	0.853719779037234	0.129134084224119	0	0	4.39773297941029	0	0.616973957959681	0	1.37025611593371	0.868068010617691	0.229571705287323	4.56991175837578	64.88987732262	0	1.16220675801707
